# ALKBH5 Promotes Hepatic Gluconeogenesis via m^6^A-mediated Stabilization of *Ogt* mRNA

**DOI:** 10.64898/2026.03.02.708968

**Authors:** Yan Chen, Yujie Fu, Nan Wei, Xianghong Xie, Yuesi Xu, Wenqi Pan, Qiao Wu, Yifan Li, Qing Li, An lv, Chunying Liu, Hengbo Wu, Hong Liu, Chunpu Li, Wei-Min Tong, Xiaojun Liu, Yamei Niu

## Abstract

Excessive hepatic glucose production is a hallmark of fasting hyperglycemia in type 2 diabetes mellitus, yet the epitranscriptomic mechanisms that sustain this dysregulation remain incompletely understood. Here, we show that dexamethasone/forskolin-induced gluconeogenic activation triggers widespread remodeling of RNA m^6^A methylation in mouse primary hepatocytes. Among the m^6^A regulators examined, the demethylase ALKBH5 is robustly induced both in vitro and in fasted livers. This induction is mediated by the glucocorticoid receptor, which binds to the *Alkbh5* promoter and activates its transcription. Functionally, ALKBH5 overexpression enhances gluconeogenic gene expression and glucose production, whereas both global and hepatocyte-specific *Alkbh5* knockout mice exhibit suppressed hepatic gluconeogenesis. Mechanistically, we identify *Ogt* as a primary downstream target, defining an ALKBH5–OGT epitranscriptomic axis in hepatocytes. ALKBH5 demethylates and stabilizes *Ogt* mRNA, thereby elevating OGT expression and promoting gluconeogenic gene expression. Consistently, the pro-gluconeogenic effects of ALKBH5 are largely abrogated by OGT knockdown. Finally, pharmacological inhibition of ALKBH5 with 18l effectively improves glucose tolerance and suppresses hepatic gluconeogenesis in both wild-type and *db/db* mice. Together, these findings reveal a glucocorticoid-responsive epitranscriptomic mechanism whereby ALKBH5 stabilizes *Ogt* mRNA to drive gluconeogenesis and highlight ALKBH5 as a promising therapeutic target for type 2 diabetes mellitus.
