## Supplementary material for "ALKBH5 Promotes Hepatic Gluconeogenesis via m^6^A-mediated Stabilization of *Ogt* mRNA": List of Reagents and Resources.

### Sheet: Reagents and Software
Supplementary Table 1: List of Reagents and Software
Reagents
Reagents	Source	Catalog number
0.25% Trypsin	Thermo Fisher Scientific	C25200056
1 kb DNA Ladder (1,000–10,000 bp)	Biosharp	BL108A
18l	Prof. Hong Liu (SIMM/CAS)
2× Taq PCR Mix	GenStar	A012
3% hydrogen peroxide	ZSGB-Bio	ZLI-9311
5× SDS–PAGE Sample Buffer	GenStar	E153-05
Actinomycin D	Sigma-Aldrich	A9415
Agarose	Tsingke	TSJ001
Ampicillin	Tiangen	RT501
Collagen	Corning	354236
Collagenase type II	Sigma-Aldrich	C6885
Cycloheximide	MCE	HY-12320
DEPC	Amresco	E174-25G
Dexamethasone	AbMole	M2176
D-Glucose	Solarbio	G8150
Direct-load™ 100 bp DNA Ladder	GenStar	M016-05
DirectPCR Lysis Reagent	Viagen	102-T
DMEM/F12 medium	Pricella	PM150312
DMSO	Sigma-Aldrich	D2650
DTT	Amresco	0281-5G
Dynabeads Protein A/G	Thermo Fisher Scientific	10002D
Fetal Bovine Serum (FBS)	AusGeneX	FBS500-S
Forskolin	AbMole	M2191
Glucose- and Serum-Free RPMI 1640 Medium	Pricella	PM150130
RNA-grade glycogen	Thermo Fisher Scientific	R0551
GoodView™ Nucleic Acid Stain	SBS Genetech	HGV-2
Insulin-transferrin-selenium (ITS)	Pricella	PB180429
jetOPTIMUS® transfection reagent	Polyplus	101000006
Mifepristone	AbMole	M3510
N6-methyladenosine	Berry & Associates	PR3732
Opti-MEM	Gibco	31985070
Paraformaldehyde, reagent grade	Sigma-Aldrich	P6148
Penicillin–Streptomycin	Solarbio	P1400
Percoll	Cytiva	17-0891-01
Phosphatase Inhibitor Cocktail	Roche	4906837001
Protease Inhibitor Cocktail	Roche	04693159001
Protein Ladder	Thermo Fisher Scientific	26616
Proteinase K	Sigma-Aldrich	P2308
p-toluenesulfonic acid monohydrate (PTSA)	Aladdin	6192-52-5
Rfect	Baidai biotechnology	11013
RiboRuler Low Range RNA Ladder	Thermo Fisher Scientific	SM1831
RNasin® Ribonuclease Inhibitor	Promega	N2515
RPMI 1640	National Infrastructure of Cell Line Resource	A100009
Sodium L-Lactate	Aladdin	S108838
Sodium pyruvate	Solarbio	P8380
Sucrose	Avantor	0335-1KG
TRIzol Reagent	Invitrogen	15596018CN
Tween-20	Sigma-Aldrich	93773
Critical commercial Assays
Reagent	Source	Catalog number
10% PAGE Gel Quick Preparation Kit	EpiZyme	PG112
BCA Protein Assay Kit	GenStar	E153
CCK-8 Assay Kit	Beyotime	C0042
DAB Staining Kit	Vector	SK-4100
Dual-Luciferase® Reporter Assay Kit	Beyotime	RG027
EpiMark® N6-Methyladenosine Enrichment Kit	NEB	E1610S
Fragmentation Reagents	Ambion	AM8740
Glucose (GLU) Content Assay Kit for Liquid Samples	Pulilai	E1010
High-Signal ECL Western Blotting Substrate	Tanon	180-501
PARIS™ Kit	Thermo Fisher Scientific	AM1921
QIAprep® Plasmid Kit	Qiagen	12163
Qubit™ dsDNA HS Assay Kit	Thermo Fisher Scientific	Q32851
ReverTra Ace qPCR RT Master Mix	TOYOBO	FSQ-301
SMARTer® Stranded Total RNA-Seq Kit	Takara	634414
SimpleChIP® Plus Enzymatic Chromatin IP Kit	Cell Signaling Technology	9005
THUNDERBIRD™ SYBR® qPCR Mix	TOYOBO	QPS-201
Software and algorithms
GraphPad Prism 10
Adobe Illustrator 2024
BioRender (https://biorender.com)
Fiji/ImageJ Software (v1.54g)

### Sheet: Antibodies
Supplementary Table 1: List of Antibodies
Primary Antibodies	Source	Catalog number	Application
6×His	Abcam	ab9108	WB(1:3000)
ALKBH5	Sigma-Aldrich	HPA007196	WB(1:3000)	RIP(5 μg/mL)	IHC(1:400)
Flag	MBL	M185-3L	WB(1:3000)	ChIP(2 μg/0.5 mL)
FTO	Abcam	ab92821	WB(1:1000)
G6PC	Abclonal	A21168	WB(1:3000)
GAPDH	Cell Signaling Technology	2118	WB(1:2000)
Histone H3	Cell Signaling Technology	4620		ChIP(2 μg/0.5 mL)
METTL14	Sigma-Aldrich	HPA038002	WB(1:500)
METTL3	Abcam	ab195352	WB(1:2000)
Myc	Abclonal	AE070	WB(1:1000)
N6-methyladenosine	Synaptic Systems	202003		m6A-IP(2 μg/0.25 mL)
N6-methyladenosine	Abcam	ab151230		m6A-IP(2 μg/0.25 mL)
Normal Rabbit IgG	MBL	PM035		RIP(5 μg/mL)
Normal Rabbit IgG	Cell Signaling Technology	2729		ChIP(2 μg/0.5 mL)
OGT	Abcam	ab177941	WB(1:500)
PCK1	Solarbio	K003164P	WB(1:4000)
RPL11	Abclonal	A25791	WB(1:1000)
RPL26	Abclonal	A16680	WB(1:1000)
RPS6	Abclonal	A11874	WB(1:1000)
YTHDF2	MBL	RN123PW	WB(1:1000)	RIP(5 μg/mL)
α-Τubulin	Sigma-Aldrich	T6074	WB(1:4000)
β-Actin	Proteintech	66009-1-Ig	WB(1:20000)
Secondary Antibodies	Source	Catalog number	Application
Anti-Mouse IgG (H+L)-HRP conjugated	XI YA Biology	FZ-4202	WB(1:10000)
Anti-Rabbit IgG (H+L)-HRP conjugated	XI YA Biology	FZ-4201	WB(1:10000)

### Sheet: Primers
Supplementary Table 1: List of Primers
Gene	Sequence
Genotyping Primer
mus-Alkbh5 3'LoxP	Forward: CTGAAGACTAGCATAGGAGTTCGAG
	Reverse: CCAAGACAGGAGAATCAGACATTCA
Cre	Forward: GAAGCAGAAGCTTAGGAAGATGG
	Reverse: TTGGCCCCTTACCATAACTG
Real-time qPCR Primer
homo-18S	Forward: CGGCTACCACATCCAAGGAA
	Reverse: GCTGGAATTACCGCGGCT
homo-ALKBH5	Forward: GTTGGCAATATGAGCGCACC
	Reverse: CTGAGGGGCTTCAAGGGAAC
homo-FTO	Forward: TCTCATCTCGAAGGCAGGGA
	Reverse: AAGGGGTATCGCCAAACCAG
homo-METTL14	Forward: GTTCGTAAGCTCCCGGTGAA
	Reverse: ATCTCCTGCAAGCGGCTATC
homo-METTL3	Forward: CCCTATGGGACCCTGACAGA
	Reverse: TGACACCAACCAAGCAGTGT
mus-18S	Forward: CATTAAATCAGTTATGGTTCCTTTGG
	Reverse: TCGGCATGTATTAGCTCTAGAATTACC
mus-Alkbh5-1	Forward: ATTGCCACCCAGCTATGCTT
	Reverse: AGACCGCCGGTTTTCTTCTT
mus-Alkbh5-2	Forward: CCAGCTTTTGTTGTCCTGGC
	Reverse: TGAATGGAGTTCTCGGCGAC
mus-Fto	Forward: GACATCGAGACACCAGGATTAACA
	Reverse: GTGAGCCAGCCAAAACACAGT
mus-G6pc	Forward: CGACTCGCTATCTCCAAGTGA
	Reverse: GTTGAACCAGTCTCCGACCA
mus-Gapdh	Forward: ACAACTTTGGCATTGTGGAA
	Reverse: GATGCAGGGATGATGTTCTG
mus-Hcfc1	Forward: AAGTGTGGCACTGGAGTCTG
	Reverse: CTGTGGGCATGTCCTTGCT
mus-Hectd1	Forward: GGACAGTGATGAGCTTGAAAGG
	Reverse: GCCGCGGGACTCATAGATTA
mus-Lrp6	Forward: GTGATGTCAGCGAAGAAGCC
	Reverse: TCCAGTACAATTTTTCTCCAAGCC
mus-Mettl14	Forward: GGGAAGGATTGGACCTTGGG
	Reverse: ACCCCACTTTCGCAAGCATA
mus-Mettl3	Forward: GAGCTAGGATGTCGGACACG
	Reverse: GCACGGGACTATCACTACGG
mus-Nr3c1	Forward: AATGGGCAAAGGCGATACCA
	Reverse: GATCTCCAACCCAGGGCAAA
mus-Ogt-1	Forward: ATTCGTGGCAAAGTCTGGAA
	Reverse: TGTGGTCAGGTTTGTTGCCA
mus-Ogt-2	Forward: TCAAAACACTGATACGGCTGC
	Reverse: GTGCCAACTCAGCTAACCCT
mus-Pck1	Forward: CAGGATCGAAAGCAAGACAGT
	Reverse: AAGTCCTCTTCCGACATCCAG
mus-Pikfyve	Forward: AGGACTGTGCTAGAGAAGGGT
	Reverse: ACGGCATCCTGTTGATCCAT
mus-Rnf213	Forward: GCCAAGCTGTTTCTGGATCA
	Reverse: GGTGGCCATGGTATTTGAGGT
mus-U1	Forward: ATACTTACCTGGCAGGGGAGATACC
	Reverse: AGCCTCGCCCTGGGAAAA
Gluc	Forward: CGACATTCCTGAGATTCCTGG
	Reverse: TTGAGCAGGTCAGAACACTG
Cluc	Forward: GCTTCAACATCACCGTCATTG
	Reverse: CACAGAGGCCAGAGATCATTC

### Sheet: siRNAs and Plasmids
Supplementary Table 1: List of siRNAs and Plasmids
siRNAs
Name	Sequence
si-mOgt-1	sense (5'-3'): GUUGGCACAUCGAGAAUAUTT
	antisense (5'-3'): AUAUUCUCGAUGUGCCAACTT
si-mOgt-2	sense (5'-3'): TGAGCAGTATTCCGAGAAA
	antisense (5'-3'): UUUCUCGGAAUACUGCUCA
si-mYthdf2-1	sense (5'-3'): CCAUGAUUGAUGGACAGUCAGCUUU
	antisense (5'-3'): AAAGCUGACUGUCCAUCAAUCAUGG
si-mYthdf2-2	sense (5'-3'): GGGUGGAUGGUAAUGGAGUAGGACA
	antisense (5'-3'): UGUCCUACUCCAUUACCAUCCACCC
Plasmids
Plasmids	Constructed by
pcDNA3.1-mNr3c1-3×Flag-C	Fenghui Biotechnology
pcDNA4-mAlkbh5-Myc-His	provided by Prof. Xuetao Cao and Yang Liu
pcDNA3.1-mOgt-Myc	Tsingke Biotechnology
pGL3.1-promoter-Alkbh5	General Biotechnology
pGL4.10-Alkbh5	General Biotechnology
