## Supplementary material for "ALKBH5 Promotes Hepatic Gluconeogenesis via m^6^A-mediated Stabilization of *Ogt* mRNA": Sequencing information of m6A-seq and RIP-seq.

### Sheet: Dex Fsk treatment
Supplementary Table 2: Sequencing information
# Sequencing information of RNA N6-methyladenosine immunoprecipitation sequencing (Dex/Fsk treatment)
	DMSO-Input	DMSO-IP	Dex/Fsk-Input	Dex/Fsk-IP
Raw sequencing reads (pair-end)	109653752	69062468	76540642	68864580
High quality reads after removing adapter and filtering low qualitity (pair-end)	102383438	67015768	73387158	66705154
Percentage of high quality reads after removing adapter and filtering low qualitity	0.933698	0.970365	0.9588	0.968642
Uniquely mapped reads (pair-end)	43571315	48405850	32529418	52310922
Percentage of uniquely mapped reads	0.42557	0.722305	0.443258	0.784211

### Sheet: Alkbh5 deletion
Supplementary Table 2: Sequencing information
# Sequencing information of RNA N6-methyladenosine immunoprecipitation sequencing (Alkbh5 deletion)
	Con-Input	Con-IP	Cre-Input	Cre-IP
Raw sequencing reads (pair-end)	73640738	75216146	88854926	75721554
High quality reads after removing adapter and filtering low qualitity (pair-end)	70035594	73098094	57260908	73619896
Percentage of high quality reads after removing adapter and filtering low qualitity	0.951044	0.97184	0.644431	0.972245
Uniquely mapped reads (pair-end)	37717652	55422695	31814110	58072856
Percentage of uniquely mapped reads	0.53855	0.758196	0.555599	0.78882

### Sheet: Alkbh5-RIP
Supplementary Table 2: Sequencing information
# Sequencing information of RNA immunoprecipitation sequencing
	Input	IP	IgG
Raw sequencing reads (pair-end)	93539846	97504610	74966516
High quality reads after removing adapter and filtering low qualitity (pair-end)	89170782	94135910	71431958
Percentage of high quality reads after removing adapter and filtering low qualitity	0.953292	0.965451	0.952852
Uniquely mapped reads (pair-end)	34508972	62276470	36761846
Percentage of uniquely mapped reads	0.386999	0.661559	0.514641
