## Supplementary material for "ALKBH5 Promotes Hepatic Gluconeogenesis via m^6^A-mediated Stabilization of *Ogt* mRNA": Hyper-methylated RNAs upon Alkbh5 deletion overlap with ALKBH5-binding RNAs.

### Sheet: Cre-hyper
Supplementary Table 6: Hypermethylated peaks in 351 RNAs upon Alkbh5 deletion that are also bound by ALKBH5
Chromosome	Id	Gene Symbol	Gene Type	ChromsomeStart	ChromsomeEnd	Score	Strand	BlockCount	BlockSizes	BlockStarts
1	ENSMUSG00000067851	Arfgef1	protein_coding	10209394	10209874	4e-74	-	1	480,	0
1	ENSMUSG00000005886	Ncoa2	protein_coding	13152453	13152973	9.3e-06	-	2	3,177,	0,343
1	ENSMUSG00000005886	Ncoa2	protein_coding	13166985	13175306	0	-	2	121,1228,	0,7093
1	ENSMUSG00000026131	Dst	protein_coding	34163142	34163623	1.2e-06	+	1	481,	0
1	ENSMUSG00000026131	Dst	protein_coding	34192351	34193042	1e-40	+	1	691,	0
1	ENSMUSG00000026131	Dst	protein_coding	34225591	34229162	0	+	2	413,1388,	0,2183
1	ENSMUSG00000045216	Hs6st1	protein_coding	36105786	36106446	0	+	1	660,	0
1	ENSMUSG00000026116	Tmem131	protein_coding	36792550	36794198	1.6e-34	-	2	655,155,	0,1493
1	ENSMUSG00000026082	Rev1	protein_coding	38085617	38098857	1e-251	-	4	37,704,153,5,	0,2353,6445,13235
1	ENSMUSG00000026074	Map4k4	protein_coding	40000537	40001487	4.2e-08	+	2	212,58,	0,892
1	ENSMUSG00000067336	Bmpr2	protein_coding	59863912	59868494	1e-173	+	2	41,1159,	0,3423
1	ENSMUSG00000073664	Nbeal1	protein_coding	60235039	60235340	7.9e-46	+	1	301,	0
1	ENSMUSG00000073664	Nbeal1	protein_coding	60258720	60261460	1e-64	+	3	18,561,51,	0,1512,2689
1	ENSMUSG00000040865	Ino80d	protein_coding	63085671	63093408	1e-224	-	3	727,139,124,	0,6119,7613
1	ENSMUSG00000025949	Pikfyve	protein_coding	65246292	65250189	1e-61	+	2	926,4,	0,3893
1	ENSMUSG00000025949	Pikfyve	protein_coding	65273034	65273840	6.8e-10	+	2	73,198,	0,608
1	ENSMUSG00000055322	Tns1	protein_coding	73921832	73925225	1e-170	-	2	21,520,	0,2873
1	ENSMUSG00000055322	Tns1	protein_coding	73925584	73927997	7.9e-07	-	2	185,86,	0,2327
1	ENSMUSG00000055322	Tns1	protein_coding	73953068	73953878	1e-143	-	1	810,	0
1	ENSMUSG00000026219	Trip12	protein_coding	84784282	84838731	0	-	6	16,106,803,126,147,121,	0,1808,9242,11407,30540,54328
1	ENSMUSG00000040648	Ppip5k2	protein_coding	97759328	97761749	1e-104	-	2	36,325,	0,2096
1	ENSMUSG00000042349	Ikbke	protein_coding	131254971	131255332	1e-113	-	1	361,	0
1	ENSMUSG00000041757	Plekha6	protein_coding	133300826	133301487	2.5e-32	+	1	661,	0
1	ENSMUSG00000042207	Kdm5b	protein_coding	134628686	134630967	1e-135	+	2	66,535,	0,1746
1	ENSMUSG00000033964	Zbtb41	protein_coding	139423522	139429281	1e-182	+	2	745,156,	0,5603
1	ENSMUSG00000033671	Cep350	protein_coding	155926502	155953759	1e-193	-	8	53,1061,122,662,147,114,114,606,	0,1610,5005,6286,9312,14214,17596,26651
1	ENSMUSG00000040423	Rc3h1	protein_coding	160951725	160952026	3.2e-17	+	1	301,	0
1	ENSMUSG00000040423	Rc3h1	protein_coding	160952085	160955038	6.3e-22	+	2	46,255,	0,2698
1	ENSMUSG00000013997	Nit1	protein_coding	171344420	171344630	4.8e-07	-	1	210,	0
1	ENSMUSG00000057335	Cep170	protein_coding	176774458	176774939	5e-63	-	1	481,	0
1	ENSMUSG00000038949	Cnst	protein_coding	179605338	179610559	1e-189	+	4	36,22,97,774,	0,909,1098,4447
1	ENSMUSG00000026490	Cdc42bpa	protein_coding	179960861	179961101	6.3e-22	+	1	240,	0
1	ENSMUSG00000026490	Cdc42bpa	protein_coding	180142316	180144983	6.3e-43	+	2	23,577,	0,2090
1	ENSMUSG00000026623	Lpgat1	protein_coding	191718163	191719762	1.3e-53	+	3	42,209,409,	0,225,1190
1	ENSMUSG00000026623	Lpgat1	protein_coding	191778502	191778953	1e-249	+	1	451,	0
10	ENSMUSG00000019763	Rmnd1	protein_coding	4427222	4428409	4e-13	-	2	469,41,	0,1146
10	ENSMUSG00000039879	Heca	protein_coding	17908178	17948067	0	-	3	10,1041,559,	0,6813,39330
10	ENSMUSG00000071369	Map3k5	protein_coding	20138420	20142094	1e-111	+	3	131,77,572,	0,2228,3102
10	ENSMUSG00000019841	Rev3l	protein_coding	39825220	39828031	9.1e-06	+	2	38,322,	0,2489
10	ENSMUSG00000019841	Rev3l	protein_coding	39828210	39828570	6.3e-08	+	1	360,	0
10	ENSMUSG00000038774	Ascc3	protein_coding	50604880	50618097	6.3e-17	+	3	2,151,386,	0,3039,12831
10	ENSMUSG00000020064	Herc4	protein_coding	63244126	63264044	1e-153	+	4	37,31,304,19,	0,1291,1695,19899
10	ENSMUSG00000009681	Bcr	protein_coding	75153892	75158025	1.3e-54	+	4	115,169,120,16,	0,1005,3185,4117
10	ENSMUSG00000033444	Specc1l	protein_coding	75241102	75245861	3.2e-50	+	2	116,783,	0,3976
10	ENSMUSG00000033444	Specc1l	protein_coding	75246009	75258971	6.3e-65	+	4	703,208,74,4,	0,2427,11858,12958
10	ENSMUSG00000020196	Cabin1	protein_coding	75657049	75657812	1e-107	-	2	403,17,	0,746
10	ENSMUSG00000001150	Mcm3ap	protein_coding	76470842	76471463	1e-106	+	2	410,41,	0,580
10	ENSMUSG00000003068	Stk11	protein_coding	80130262	80130682	1e-116	+	1	420,	0
10	ENSMUSG00000061589	Dot1l	protein_coding	80782176	80784582	2e-13	+	5	8,108,232,114,18,	0,1007,1247,1696,2388
10	ENSMUSG00000061589	Dot1l	protein_coding	80788613	80791476	7.9e-69	+	4	479,206,65,866,	0,700,1706,1997
10	ENSMUSG00000004356	Utp20	protein_coding	88746636	88748226	2.5e-58	-	3	423,146,1,	0,639,1589
10	ENSMUSG00000019951	Uhrf1bp1l	protein_coding	89804722	89805413	1e-156	+	1	691,	0
10	ENSMUSG00000019951	Uhrf1bp1l	protein_coding	89805652	89806662	1e-193	+	2	561,39,	0,971
10	ENSMUSG00000019951	Uhrf1bp1l	protein_coding	89817949	89818310	6.3e-39	+	1	361,	0
10	ENSMUSG00000061904	Slc25a3	protein_coding	91116753	91116964	1.6e-13	-	1	211,	0
10	ENSMUSG00000020015	Cdk17	protein_coding	93239006	93239849	5e-22	+	2	37,262,	0,581
10	ENSMUSG00000020021	Fgd6	protein_coding	94043381	94072597	0	+	2	2252,56,	0,29160
10	ENSMUSG00000025795	Rassf3	protein_coding	121411689	121411868	6.9e-08	-	1	179,	0
10	ENSMUSG00000040054	Baz2a	protein_coding	128108949	128111241	1.6e-49	+	2	82,487,	0,1805
10	ENSMUSG00000040054	Baz2a	protein_coding	128128704	128129004	7.9e-17	+	1	300,	0
11	ENSMUSG00000056579	Tug1	processed_transcript	3649374	3649673	1e-103	-	1	299,	0
11	ENSMUSG00000034543	Morc2a	protein_coding	3681777	3684680	1.3e-28	+	3	30,532,67,	0,1767,2836
11	ENSMUSG00000034543	Morc2a	protein_coding	3688156	3690268	1e-151	+	2	143,1234,	0,878
11	ENSMUSG00000020422	Tns3	protein_coding	8479586	8493273	1e-191	-	2	79,1181,	0,12506
11	ENSMUSG00000020128	Vps54	protein_coding	21277717	21291050	6.3e-61	+	2	343,18,	0,13315
11	ENSMUSG00000042302	Ehbp1	protein_coding	22095428	22100457	4e-49	-	2	771,36,	0,4993
11	ENSMUSG00000056342	Usp34	protein_coding	23363172	23367410	0	+	3	16,722,72,	0,618,4166
11	ENSMUSG00000056342	Usp34	protein_coding	23464278	23464698	3.2e-70	+	1	420,	0
11	ENSMUSG00000020315	Sptbn1	protein_coding	30138720	30140507	0	-	2	742,37,	0,1750
11	ENSMUSG00000020300	Cpeb4	protein_coding	31872330	31873347	1.6e-56	+	1	1017,	0
11	ENSMUSG00000018849	Wwc1	protein_coding	35838399	35838639	1.6e-08	-	1	240,	0
11	ENSMUSG00000049470	Aff4	protein_coding	53411938	53415720	1e-244	+	2	118,333,	0,3449
11	ENSMUSG00000018387	Shroom1	protein_coding	53465227	53466094	1.3e-34	+	1	867,	0
11	ENSMUSG00000018387	Shroom1	protein_coding	53466839	53467109	1e-10	+	1	270,	0
11	ENSMUSG00000037331	Larp1	protein_coding	58048045	58050015	1.3e-68	+	2	101,319,	0,1651
11	ENSMUSG00000005417	Mprip	protein_coding	59752582	59753032	5e-37	+	1	450,	0
11	ENSMUSG00000018736	Ndel1	protein_coding	68822239	68822598	2e-53	-	1	359,	0
11	ENSMUSG00000005204	Senp3	protein_coding	69680623	69682084	4e-95	-	3	227,184,96,	0,1039,1365
11	ENSMUSG00000020827	Mink1	protein_coding	70614033	70614393	3.5e-10	+	1	360,	0
11	ENSMUSG00000020741	Cluh	protein_coding	74661479	74661929	1.3e-85	+	1	450,	0
11	ENSMUSG00000045374	Wdr81	protein_coding	75450793	75451573	1e-227	-	1	780,	0
11	ENSMUSG00000000631	Myo18a	protein_coding	77763275	77778499	0	+	5	104,114,151,75,1265,	0,2327,3460,8875,13959
11	ENSMUSG00000037791	Phf12	protein_coding	78028234	78030120	7.9e-67	+	3	75,139,804,	0,608,1082
11	ENSMUSG00000010277	2610507B11Rik	protein_coding	78271783	78272173	1e-110	+	1	390,	0
11	ENSMUSG00000034297	Med13	protein_coding	86319479	86327909	1e-259	-	2	552,108,	0,8322
11	ENSMUSG00000020516	Rps6kb1	protein_coding	86534071	86544805	4e-13	-	4	75,50,115,240,	0,1339,9859,10494
11	ENSMUSG00000018160	Med1	protein_coding	98154701	98154941	7.9e-08	-	1	240,	0
11	ENSMUSG00000018412	Kansl1	protein_coding	104342433	104342991	1.8e-08	-	2	78,133,	0,425
11	ENSMUSG00000020604	Arsg	protein_coding	109489821	109517307	7.9e-88	+	2	829,66,	0,27420
11	ENSMUSG00000020776	Fbf1	protein_coding	116152625	116152925	1.4e-08	-	1	300,	0
11	ENSMUSG00000020802	Ube2o	protein_coding	116538904	116539592	1e-276	-	1	688,	0
11	ENSMUSG00000020802	Ube2o	protein_coding	116541416	116541895	1e-105	-	1	479,	0
11	ENSMUSG00000020806	Rhbdf2	protein_coding	116598433	116599361	1e-103	-	1	928,	0
11	ENSMUSG00000025571	Tnrc6c	protein_coding	117761851	117762631	2.5e-57	+	1	780,	0
11	ENSMUSG00000070327	Rnf213	protein_coding	119402664	119409077	1.6e-17	+	2	27,364,	0,6049
11	ENSMUSG00000070327	Rnf213	protein_coding	119430286	119430737	1e-107	+	1	451,	0
11	ENSMUSG00000070327	Rnf213	protein_coding	119440262	119442602	1e-278	+	1	2340,	0
11	ENSMUSG00000070327	Rnf213	protein_coding	119442691	119443412	1e-123	+	1	721,	0
11	ENSMUSG00000025583	Rptor	protein_coding	119603742	119656044	5e-58	+	2	229,101,	0,52201
12	ENSMUSG00000035247	Hectd1	protein_coding	51767700	51768871	1e-203	-	2	77,343,	0,828
12	ENSMUSG00000035133	Arhgap5	protein_coding	52517868	52518406	1e-120	+	1	538,	0
12	ENSMUSG00000034801	Sos2	protein_coding	69616890	69618066	6.3e-53	-	2	619,11,	0,1165
12	ENSMUSG00000063450	Syne2	protein_coding	75929798	75933924	1.3e-78	+	3	50,584,87,	0,767,4039
12	ENSMUSG00000063450	Syne2	protein_coding	75965699	75966300	6.3e-81	+	1	601,	0
12	ENSMUSG00000063450	Syne2	protein_coding	75966509	75969558	2.5e-76	+	2	1244,196,	0,2853
12	ENSMUSG00000066440	Zfyve26	protein_coding	79268369	79268879	6.3e-19	-	1	510,	0
12	ENSMUSG00000021250	Fos	protein_coding	85476022	85476737	1.1e-09	+	1	715,	0
12	ENSMUSG00000021254	Gpatch2l	protein_coding	86241889	86260623	1.3e-77	+	4	55,672,65,47,	0,2145,14978,18687
12	ENSMUSG00000021009	Ptpn21	protein_coding	98733632	98737405	7.9e-90	-	3	202,176,41,	0,837,3732
12	ENSMUSG00000033713	Foxn3	protein_coding	99388307	99392917	1e-224	-	2	610,166,	0,4444
12	ENSMUSG00000021192	Golga5	protein_coding	102469342	102472442	1e-234	+	3	21,72,445,	0,567,2655
12	ENSMUSG00000041702	Btbd7	protein_coding	102785103	102790739	1e-218	-	3	829,450,35,	0,2831,5601
12	ENSMUSG00000041415	Dicer1	protein_coding	104714883	104722397	2e-23	-	2	23,427,	0,7087
12	ENSMUSG00000021275	Tecpr2	protein_coding	110932875	110933596	1.6e-40	+	1	721,	0
12	ENSMUSG00000021279	Cdc42bpb	protein_coding	111299264	111299625	1.6e-37	-	1	361,	0
12	ENSMUSG00000037686	Aspg	protein_coding	112126949	112127187	1.1e-10	+	1	238,	0
12	ENSMUSG00000037679	Inf2	protein_coding	112604131	112604521	5e-33	+	1	390,	0
13	ENSMUSG00000033799	Fam208b	protein_coding	3588309	3590586	1e-141	-	2	225,646,	0,1631
13	ENSMUSG00000033499	Larp4b	protein_coding	9170592	9171102	7.9e-83	+	1	510,	0
13	ENSMUSG00000019726	Lyst	protein_coding	13634464	13635334	7.9e-19	+	1	870,	0
13	ENSMUSG00000041297	Cdk13	protein_coding	17763212	17805097	0	-	5	62,140,171,657,1660,	0,1741,3223,9088,40225
13	ENSMUSG00000038267	Slc22a23	protein_coding	34344192	34345152	6.3e-40	-	1	960,	0
13	ENSMUSG00000021374	Nup153	protein_coding	46680772	46681533	7.9e-23	-	2	470,10,	0,751
13	ENSMUSG00000037933	Bicd2	protein_coding	49386814	49387025	5.5e-08	+	1	211,	0
13	ENSMUSG00000043183	Simc1	protein_coding	54526133	54528451	1e-57	+	2	539,148,	0,2170
13	ENSMUSG00000021495	Fam193b	protein_coding	55553087	55554373	4e-14	-	2	262,157,	0,1129
13	ENSMUSG00000021458	2010111I01Rik	protein_coding	63015113	63015952	1.6e-23	+	1	839,	0
13	ENSMUSG00000021466	Ptch1	protein_coding	63532676	63533304	1.2e-05	-	2	170,41,	0,587
13	ENSMUSG00000034575	Papd7	protein_coding	69502233	69502969	4.2e-05	-	2	116,64,	0,672
13	ENSMUSG00000001542	Ell2	protein_coding	75762187	75764104	1e-264	+	2	42,557,	0,1360
13	ENSMUSG00000021709	Erbin	protein_coding	103834645	103839404	1e-209	-	2	383,98,	0,4661
14	ENSMUSG00000021819	Zswim8	protein_coding	20723198	20723498	7.9e-19	+	1	300,	0
14	ENSMUSG00000021823	Vcl	protein_coding	21031641	21032090	1e-164	+	1	449,	0
14	ENSMUSG00000007817	Zmiz1	protein_coding	25646774	25647225	3.2e-100	+	1	451,	0
14	ENSMUSG00000040651	Fam208a	protein_coding	27472064	27472395	5e-49	+	1	331,	0
14	ENSMUSG00000006527	Sfmbt1	protein_coding	30715228	30716576	1.6e-09	+	3	13,261,86,	0,386,1262
14	ENSMUSG00000042323	Pbrm1	protein_coding	31061470	31067780	1e-242	+	3	275,106,459,	0,3275,5851
14	ENSMUSG00000014496	Ankrd28	protein_coding	31701597	31705303	1e-151	-	2	709,39,	0,3667
14	ENSMUSG00000021796	Bmpr1a	protein_coding	34414267	34414748	1e-209	-	1	481,	0
14	ENSMUSG00000004562	Arhgef40	protein_coding	51988796	51990074	7.9e-75	+	2	1142,27,	0,1251
14	ENSMUSG00000004562	Arhgef40	protein_coding	51997023	51997660	5e-18	+	2	463,48,	0,589
14	ENSMUSG00000053754	Chd8	protein_coding	52204156	52205399	2e-37	-	2	23,967,	0,276
14	ENSMUSG00000002320	Tm9sf1	protein_coding	55641150	55642971	1e-122	-	2	449,388,	0,1433
14	ENSMUSG00000047153	Khnyn	protein_coding	55894092	55895261	1.6e-32	+	3	7,102,399,	0,194,770
14	ENSMUSG00000021959	Lats2	protein_coding	57700141	57722387	1.6e-93	-	3	417,133,199,	0,2780,22047
14	ENSMUSG00000048279	Sacs	protein_coding	61210749	61211560	5.6e-10	+	1	811,	0
14	ENSMUSG00000021978	Extl3	protein_coding	65076870	65077080	0.00023	-	1	210,	0
14	ENSMUSG00000022094	Slc39a14	protein_coding	70306345	70308663	0	-	2	467,14,	0,2304
14	ENSMUSG00000033487	Fndc3a	protein_coding	72584606	72589905	7.9e-48	-	2	238,152,	0,5147
15	ENSMUSG00000050310	Rictor	protein_coding	6796176	6797315	0	+	1	1139,	0
15	ENSMUSG00000022141	Nipbl	protein_coding	8338938	8361002	0	-	5	134,183,1608,627,87,	0,4536,11265,19701,21977
15	ENSMUSG00000022272	Myo10	protein_coding	25781328	25781778	1e-137	+	1	450,	0
15	ENSMUSG00000022263	Trio	protein_coding	27901287	27905162	7.9e-85	-	3	3,513,24,	0,1210,3851
15	ENSMUSG00000037646	Vps13b	protein_coding	35910352	35910773	2e-30	+	1	421,	0
15	ENSMUSG00000022280	Rnf19a	protein_coding	36260198	36283027	1e-128	-	3	25,756,116,	0,5077,22713
15	ENSMUSG00000022353	Mtss1	protein_coding	59081487	59082026	2e-61	-	1	539,	0
15	ENSMUSG00000046761	Fam83h	protein_coding	76001092	76001391	1.6e-37	-	1	299,	0
15	ENSMUSG00000022565	Plec	protein_coding	76171003	76171634	1e-164	-	1	631,	0
15	ENSMUSG00000022564	Grina	protein_coding	76249339	76249577	1e-14	+	1	238,	0
15	ENSMUSG00000022387	Brd1	protein_coding	88712681	88713350	1.6e-29	-	2	247,53,	0,616
15	ENSMUSG00000035828	Pim3	protein_coding	88864583	88865061	6.3e-49	+	1	478,	0
15	ENSMUSG00000048154	Kmt2d	protein_coding	98842887	98844381	1e-275	-	4	15,168,141,787,	0,171,464,707
15	ENSMUSG00000048154	Kmt2d	protein_coding	98849513	98851014	1e-197	-	1	1501,	0
15	ENSMUSG00000048154	Kmt2d	protein_coding	98852012	98852373	4e-18	-	1	361,	0
15	ENSMUSG00000048154	Kmt2d	protein_coding	98852492	98853002	2.5e-49	-	1	510,	0
16	ENSMUSG00000022521	Crebbp	protein_coding	4154954	4213308	1e-272	-	3	79,710,170,	0,24469,58184
16	ENSMUSG00000005580	Adcy9	protein_coding	4417861	4418818	1e-306	-	1	957,	0
16	ENSMUSG00000037965	Zc3h7a	protein_coding	11136920	11137280	4e-18	-	1	360,	0
16	ENSMUSG00000060657	Marf1	protein_coding	14111563	14115736	2.5e-12	-	3	208,171,12,	0,2619,4161
16	ENSMUSG00000060657	Marf1	protein_coding	14152263	14152623	6.3e-32	-	1	360,	0
16	ENSMUSG00000053774	Ubxn7	protein_coding	32381261	32385110	7.9e-82	+	3	394,80,337,	0,504,3512
16	ENSMUSG00000022791	Tnk2	protein_coding	32643873	32644951	2e-62	+	3	69,101,309,	0,417,769
16	ENSMUSG00000075254	Heg1	protein_coding	33725580	33730495	1e-112	+	3	63,1296,19,	0,720,4896
16	ENSMUSG00000022641	Bbx	protein_coding	50224679	50247806	2e-59	-	3	614,81,25,	0,16174,23102
16	ENSMUSG00000022867	Usp25	protein_coding	77080358	77083902	1.3e-10	+	3	36,229,154,	0,1098,3390
16	ENSMUSG00000025612	Bach1	protein_coding	87732355	87732596	2.9e-05	+	1	241,	0
16	ENSMUSG00000022957	Itsn1	protein_coding	91827887	91828523	1.6e-58	+	2	61,330,	0,306
16	ENSMUSG00000022946	Dopey2	protein_coding	93762188	93762488	4e-31	+	1	300,	0
16	ENSMUSG00000022946	Dopey2	protein_coding	93769561	93770791	1.3e-35	+	1	1230,	0
16	ENSMUSG00000040785	Ttc3	protein_coding	94442465	94448345	5e-39	+	3	1026,66,347,	0,2019,5533
17	ENSMUSG00000069729	Arid1b	protein_coding	4994960	5097855	1e-126	+	3	1532,197,282,	0,45617,102613
17	ENSMUSG00000069729	Arid1b	protein_coding	5344145	5344326	9.1e-06	+	1	181,	0
17	ENSMUSG00000034377	Tulp4	protein_coding	6138160	6139031	1e-116	+	1	871,	0
17	ENSMUSG00000034377	Tulp4	protein_coding	6234184	6236546	2.5e-32	+	2	40,321,	0,2041
17	ENSMUSG00000014426	Map3k4	protein_coding	12238039	12239397	8.7e-07	-	2	191,19,	0,1339
17	ENSMUSG00000068036	Mllt4	protein_coding	13888080	13898752	0	+	4	897,36,236,91,	0,2882,8007,10581
17	ENSMUSG00000068036	Mllt4	protein_coding	13898901	13904142	1e-175	+	3	557,85,289,	0,3628,4952
17	ENSMUSG00000023852	Chd1	protein_coding	17385068	17390045	1.3e-92	+	4	7,93,510,78,	0,512,1995,4899
17	ENSMUSG00000023845	Lnpep	protein_coding	17578569	17624489	1e-264	-	2	803,96,	0,45824
17	ENSMUSG00000036473	Tbc1d24	protein_coding	24180306	24180636	7.9e-18	-	1	330,	0
17	ENSMUSG00000067722	BC003965	protein_coding	25184759	25185537	0	+	1	778,	0
17	ENSMUSG00000063952	Brpf3	protein_coding	28806839	28809668	1e-191	+	2	560,10,	0,2819
17	ENSMUSG00000063952	Brpf3	protein_coding	28817073	28817725	3.2e-18	+	2	120,240,	0,412
17	ENSMUSG00000024042	Sik1	protein_coding	31849030	31850020	1.3e-19	-	3	51,156,93,	0,488,897
17	ENSMUSG00000038910	Plcl2	protein_coding	50607643	50608453	5e-63	+	1	810,	0
17	ENSMUSG00000024085	Man2a1	protein_coding	64600795	64625328	0	+	3	1075,252,22,	0,23732,24511
17	ENSMUSG00000024073	Birc6	protein_coding	74573586	74580500	1e-260	+	2	45,1336,	0,5578
17	ENSMUSG00000024073	Birc6	protein_coding	74649659	74650170	6.3e-28	+	1	511,	0
17	ENSMUSG00000024241	Sos1	protein_coding	80433758	80445477	1e-141	-	3	394,128,48,	0,1136,11671
17	ENSMUSG00000024242	Map4k3	protein_coding	80614006	80615175	6.6e-06	-	2	21,159,	0,1010
17	ENSMUSG00000024140	Epas1	protein_coding	86831430	86831881	3.2e-58	+	1	451,	0
18	ENSMUSG00000024236	Svil	protein_coding	5046591	5049457	1e-148	+	3	55,152,573,	0,172,2293
18	ENSMUSG00000024236	Svil	protein_coding	5063209	5063570	5e-15	+	1	361,	0
18	ENSMUSG00000024240	Epc1	protein_coding	6448974	6450143	1.6e-32	-	2	283,75,	0,1094
18	ENSMUSG00000024304	Cdh2	protein_coding	16808735	16808916	1e-09	-	1	181,	0
18	ENSMUSG00000041915	Ammecr1l	protein_coding	31771697	31774239	2.5e-87	+	2	417,4,	0,2538
18	ENSMUSG00000024400	Wdr33	protein_coding	31804056	31827304	1e-40	+	2	198,43,	0,23205
18	ENSMUSG00000024483	Ankhd1	protein_coding	36614744	36632132	1e-252	+	3	73,759,66,	0,9764,17322
18	ENSMUSG00000024431	Nr3c1	protein_coding	39486002	39489134	1e-229	-	2	1243,195,	0,2937
18	ENSMUSG00000037416	Dmxl1	protein_coding	49893583	49894154	1e-105	+	1	571,	0
18	ENSMUSG00000048799	Cep120	protein_coding	53683160	53697595	1.3e-84	-	3	304,146,1,	0,2722,14434
18	ENSMUSG00000024542	Cep192	protein_coding	67838030	67841858	4e-17	+	2	55,875,	0,2953
18	ENSMUSG00000048410	Zfp407	protein_coding	84552896	84559647	1e-217	-	2	88,1321,	0,5430
18	ENSMUSG00000048410	Zfp407	protein_coding	84561145	84561745	2e-48	-	1	600,	0
19	ENSMUSG00000024913	Lrp5	protein_coding	3584857	3591101	7.9e-55	-	3	434,98,128,	0,1525,6116
19	ENSMUSG00000024913	Lrp5	protein_coding	3615714	3620120	6.9e-10	-	2	165,106,	0,4300
19	ENSMUSG00000024913	Lrp5	protein_coding	3628319	3647576	1e-123	-	3	125,397,49,	0,1754,19208
19	ENSMUSG00000054611	Kdm2a	protein_coding	4316725	4317026	2e-29	-	1	301,	0
19	ENSMUSG00000067889	Sptbn2	protein_coding	4734373	4738512	1.3e-95	+	3	536,138,702,	0,2968,3437
19	ENSMUSG00000067889	Sptbn2	protein_coding	4751176	4752084	5e-60	+	2	15,584,	0,324
19	ENSMUSG00000096370	Gm21992	protein_coding	4787474	4791310	1e-134	-	2	568,152,	0,3684
19	ENSMUSG00000034820	Cpsf7	protein_coding	10539676	10546246	1e-126	+	3	112,168,555,	0,1004,6015
19	ENSMUSG00000024789	Jak2	protein_coding	29301996	29312092	5e-32	+	4	75,118,114,352,	0,7598,8931,9744
19	ENSMUSG00000038658	Ric1	protein_coding	29599870	29600081	5.1e-09	+	1	211,	0
19	ENSMUSG00000046138	9930021J03Rik	protein_coding	29716225	29717990	2e-50	-	1	1765,	0
19	ENSMUSG00000040451	Sgms1	protein_coding	32159565	32196345	1e-165	-	2	798,41,	0,36739
19	ENSMUSG00000044026	Slc35g1	protein_coding	38396039	38396279	2.3e-08	+	1	240,	0
19	ENSMUSG00000024998	Plce1	protein_coding	38523923	38524343	7.9e-72	+	1	420,	0
19	ENSMUSG00000024998	Plce1	protein_coding	38716665	38721086	3.2e-44	+	3	574,183,113,	0,2890,4308
19	ENSMUSG00000025195	Dnmbp	protein_coding	43868832	43870241	8.9e-10	-	3	172,18,80,	0,756,1329
19	ENSMUSG00000087367	Gm15491	antisense	45752021	45752310	6.3e-39	+	1	289,	0
19	ENSMUSG00000025220	Mgea5	protein_coding	45752024	45757997	2.5e-38	-	3	256,160,93,	0,2582,5880
19	ENSMUSG00000055491	Pprc1	protein_coding	46062667	46063147	2e-22	+	1	480,	0
19	ENSMUSG00000025034	Trim8	protein_coding	46515187	46515876	1e-267	+	1	689,	0
19	ENSMUSG00000025034	Trim8	protein_coding	46516264	46516444	1.3e-45	+	1	180,	0
2	ENSMUSG00000017418	Arl5b	protein_coding	15075081	15076493	1.3e-19	+	2	32,238,	0,1174
2	ENSMUSG00000036591	Arhgap21	protein_coding	20871438	20881839	0	-	3	56,159,1879,	0,171,8522
2	ENSMUSG00000036893	Ehmt1	protein_coding	24791304	24792114	6.3e-42	-	1	810,	0
2	ENSMUSG00000036893	Ehmt1	protein_coding	24863854	24919614	1e-85	-	6	75,172,557,73,21,61,	0,13600,20291,23142,27828,55699
2	ENSMUSG00000009621	Vav2	protein_coding	27426583	27427033	1e-165	-	1	450,	0
2	ENSMUSG00000026842	Abl1	protein_coding	31688794	31690576	1e-114	+	2	1148,22,	0,1760
2	ENSMUSG00000026867	Gapvd1	protein_coding	34728412	34729131	1e-123	-	1	719,	0
2	ENSMUSG00000026991	Pkp4	protein_coding	59347940	59354581	4e-63	+	4	316,129,74,379,	0,2553,4321,6262
2	ENSMUSG00000027007	Ssfa2	protein_coding	79635590	79636209	7.8e-09	+	2	154,177,	0,442
2	ENSMUSG00000101645	Gm28635	protein_coding	84616505	84616775	7.9e-18	-	1	270,	0
2	ENSMUSG00000034101	Ctnnd1	protein_coding	84616521	84616762	7.9e-19	-	1	241,	0
2	ENSMUSG00000008200	Fnbp4	protein_coding	90777683	90779321	4e-25	+	2	237,123,	0,1515
2	ENSMUSG00000040506	Ambra1	protein_coding	91772320	91810039	6.3e-77	+	3	1427,87,10,	0,32703,37709
2	ENSMUSG00000058318	Phf21a	protein_coding	92326975	92348932	2.5e-42	+	6	189,90,294,99,52,55,	0,1336,3539,17568,21020,21902
2	ENSMUSG00000058318	Phf21a	protein_coding	92359187	92360985	1e-138	+	2	22,817,	0,981
2	ENSMUSG00000033943	Mga	protein_coding	119923511	119923962	1e-114	+	1	451,	0
2	ENSMUSG00000033943	Mga	protein_coding	119962180	119965027	0	+	2	43,1336,	0,1511
2	ENSMUSG00000035093	Secisbp2l	protein_coding	125738868	125739109	3.2e-12	-	1	241,	0
2	ENSMUSG00000016933	Plcg1	protein_coding	160762227	160762588	5e-49	+	1	361,	0
2	ENSMUSG00000027678	Ncoa3	protein_coding	166054783	166057190	1e-143	+	2	856,102,	0,2305
2	ENSMUSG00000027522	Stx16	protein_coding	174097000	174097359	3.2e-90	+	1	359,	0
2	ENSMUSG00000039117	Taf4	protein_coding	179912807	179922101	2e-26	-	4	799,120,57,98,	0,8344,9103,9196
2	ENSMUSG00000027580	Helz2	protein_coding	181228183	181229017	7.9e-89	-	2	686,63,	0,771
2	ENSMUSG00000027580	Helz2	protein_coding	181237504	181237894	3.6e-09	-	1	390,	0
2	ENSMUSG00000027580	Helz2	protein_coding	181240446	181241905	6.3e-91	-	2	625,94,	0,1365
2	ENSMUSG00000027582	Zgpat	protein_coding	181379866	181381183	3.2e-48	+	1	1317,	0
3	ENSMUSG00000039286	Fndc3b	protein_coding	27419219	27426071	4e-12	-	2	383,38,	0,6814
3	ENSMUSG00000027660	Skil	protein_coding	31097290	31098548	0	+	1	1258,	0
3	ENSMUSG00000027665	Pik3ca	protein_coding	32436149	32436510	6.3e-20	+	1	361,	0
3	ENSMUSG00000037270	4932438A13Rik	protein_coding	36987028	36987569	4e-51	+	1	541,	0
3	ENSMUSG00000086090	Gm12531	antisense	37052300	37059978	2.5e-27	-	3	192,29,123,	0,6410,7555
3	ENSMUSG00000074513	Arfip1	protein_coding	84497585	84515748	1e-22	-	3	306,175,116,	0,12222,18047
3	ENSMUSG00000102805	Gm37240	protein_coding	84497591	84515756	1e-23	-	3	300,175,124,	0,12216,18041
3	ENSMUSG00000028086	Fbxw7	protein_coding	84890199	84925568	0	+	3	53,579,89,	0,13301,35280
3	ENSMUSG00000028082	Sh3d19	protein_coding	86126605	86126935	2.5e-11	+	1	330,	0
3	ENSMUSG00000028080	Lrba	protein_coding	86225113	86225324	7.9e-11	+	1	211,	0
3	ENSMUSG00000028080	Lrba	protein_coding	86348203	86348683	2e-54	+	1	480,	0
3	ENSMUSG00000041977	Arhgef11	protein_coding	87617558	87618007	1e-217	+	1	449,	0
3	ENSMUSG00000041977	Arhgef11	protein_coding	87618544	87618784	1.8e-10	+	1	240,	0
3	ENSMUSG00000041977	Arhgef11	protein_coding	87730462	87732674	1.2e-10	+	4	37,126,62,15,	0,713,1319,2197
3	ENSMUSG00000028060	2810403A07Rik	protein_coding	88712443	88712864	0	+	1	421,	0
3	ENSMUSG00000078684	5830417I10Rik	unprocessed_pseudogene	88816360	88816959	3.2e-26	+	1	599,	0
3	ENSMUSG00000078684	5830417I10Rik	unprocessed_pseudogene	88817078	88819695	1e-184	+	2	687,31,	0,2586
3	ENSMUSG00000054199	Gon4l	protein_coding	88895188	88895818	5e-27	+	1	630,	0
3	ENSMUSG00000028053	Ash1l	protein_coding	88984118	89001809	1e-181	+	2	1672,37,	0,17654
3	ENSMUSG00000027953	Slc50a1	protein_coding	89268245	89268739	3.2e-52	-	2	353,67,	0,427
3	ENSMUSG00000028150	Rorc	protein_coding	94397288	94397798	6.2e-10	+	1	510,	0
3	ENSMUSG00000068876	Cgn	protein_coding	94776072	94778387	4e-80	-	3	164,277,9,	0,1921,2306
3	ENSMUSG00000068876	Cgn	protein_coding	94778446	94786492	1e-105	-	3	33,869,117,	0,704,7929
3	ENSMUSG00000038170	Pde4dip	protein_coding	97713247	97715448	3.2e-36	-	2	56,335,	0,1866
3	ENSMUSG00000027878	Notch2	protein_coding	98135399	98137322	1.3e-15	+	2	432,48,	0,1875
3	ENSMUSG00000033014	Trim33	protein_coding	103354906	103355417	1.6e-16	+	1	511,	0
3	ENSMUSG00000041220	Elovl6	protein_coding	129634786	129635086	1.6e-12	+	1	300,	0
3	ENSMUSG00000050931	Sgms2	protein_coding	131341912	131344665	9.99999999999997e-311	-	3	548,65,76,	0,1522,2677
3	ENSMUSG00000004591	Pkn2	protein_coding	142793027	142793298	1.6e-21	-	1	271,	0
3	ENSMUSG00000004591	Pkn2	protein_coding	142853373	142853823	1e-147	-	1	450,	0
4	ENSMUSG00000041235	Chd7	protein_coding	8785346	8805162	1e-84	+	3	417,142,12,	0,15977,19804
4	ENSMUSG00000041235	Chd7	protein_coding	8828297	8833935	1.4e-08	+	3	111,144,196,	0,4177,5442
4	ENSMUSG00000028423	Nfx1	protein_coding	41009190	41011718	2.5e-32	+	2	79,192,	0,2336
4	ENSMUSG00000028327	Stra6l	protein_coding	45885358	45885809	1e-29	+	1	451,	0
4	ENSMUSG00000028399	Ptprd	protein_coding	76085992	76091445	4e-17	-	2	607,24,	0,5429
4	ENSMUSG00000028399	Ptprd	protein_coding	76128511	76133137	7.9e-44	-	2	555,75,	0,4551
4	ENSMUSG00000052407	Ccdc171	protein_coding	83681093	83681394	2e-18	+	1	301,	0
4	ENSMUSG00000034636	Zyg11b	protein_coding	108265835	108272230	1.3e-79	-	2	737,13,	0,6382
4	ENSMUSG00000033295	Ptprf	protein_coding	118209559	118209889	4e-24	-	1	330,	0
4	ENSMUSG00000033295	Ptprf	protein_coding	118225043	118226511	0	-	3	83,579,58,	0,755,1410
4	ENSMUSG00000028649	Macf1	protein_coding	123401906	123432814	1e-303	-	3	6,78,817,	0,5531,30091
4	ENSMUSG00000028649	Macf1	protein_coding	123456232	123456562	7.9e-42	-	1	330,	0
4	ENSMUSG00000032643	Fhl3	protein_coding	124707640	124708375	1.6e-49	+	2	90,560,	0,175
4	ENSMUSG00000003731	Kpna6	protein_coding	129647567	129649214	1e-178	-	2	612,17,	0,1630
4	ENSMUSG00000028906	Epb41	protein_coding	131925030	131935867	1e-288	-	5	903,105,81,102,129,	0,1473,3461,4663,10708
4	ENSMUSG00000037553	Zdhhc18	protein_coding	133627294	133633282	8.1e-10	-	2	66,204,	0,5784
4	ENSMUSG00000060862	Zbtb40	protein_coding	136995440	136996053	1e-06	-	2	272,29,	0,584
4	ENSMUSG00000028760	Eif4g3	protein_coding	138120413	138126946	1e-126	+	3	41,825,214,	0,5396,6319
4	ENSMUSG00000028760	Eif4g3	protein_coding	138206079	138206919	1.3e-75	+	1	840,	0
4	ENSMUSG00000043085	Tmem82	protein_coding	141615310	141615847	1.3e-11	-	1	537,	0
4	ENSMUSG00000020220	Vps13d	protein_coding	145148478	145155136	1e-152	-	3	870,152,568,	0,4168,6090
4	ENSMUSG00000029071	Dvl1	protein_coding	155847461	155854682	1.3e-22	+	5	443,78,450,139,117,	0,5948,6175,6868,7104
4	ENSMUSG00000041936	Agrn	protein_coding	156166307	156166518	4e-12	-	1	211,	0
5	ENSMUSG00000042508	Dmtf1	protein_coding	9119907	9120358	2.5e-13	-	2	231,9,	0,442
5	ENSMUSG00000045302	Preb	protein_coding	30953723	30954203	7.9e-28	-	1	480,	0
5	ENSMUSG00000006638	Abhd1	processed_transcript	30953742	30954220	1e-27	+	1	478,	0
5	ENSMUSG00000070780	Rbm47	protein_coding	66024975	66025687	1e-11	-	2	184,146,	0,566
5	ENSMUSG00000070733	Fryl	protein_coding	73065168	73067286	3.2e-30	-	2	378,13,	0,2105
5	ENSMUSG00000029381	Shroom3	protein_coding	92964927	92965198	4e-11	+	1	271,	0
5	ENSMUSG00000043940	Wdfy3	protein_coding	101835922	101844108	5e-54	-	2	359,92,	0,8094
5	ENSMUSG00000043940	Wdfy3	protein_coding	101935995	101937504	1.3e-18	-	2	78,223,	0,1286
5	ENSMUSG00000011831	Evi5	protein_coding	107747820	107748120	2e-32	-	1	300,	0
5	ENSMUSG00000029505	Ep400	protein_coding	110740274	110756589	0	-	4	15,91,111,1193,	0,1695,13529,15122
5	ENSMUSG00000051339	2900026A02Rik	protein_coding	113086921	113087252	6.3e-23	-	1	331,	0
5	ENSMUSG00000051339	2900026A02Rik	protein_coding	113137783	113163215	3.2e-23	-	2	203,158,	0,25274
5	ENSMUSG00000042744	Gm15800	protein_coding	121220218	121254291	1.3e-68	+	2	439,431,	0,33642
5	ENSMUSG00000049327	Kmt5a	protein_coding	124461288	124461559	1.4e-08	+	1	271,	0
5	ENSMUSG00000029439	Sfswap	protein_coding	129502388	129502869	1e-163	+	1	481,	0
5	ENSMUSG00000039477	Tnrc18	protein_coding	142726039	142727858	4.4e-10	-	3	148,75,18,	0,938,1801
5	ENSMUSG00000039477	Tnrc18	protein_coding	142731274	142731815	1e-180	-	1	541,	0
5	ENSMUSG00000039477	Tnrc18	protein_coding	142737717	142755006	1e-116	-	6	38,142,150,428,255,218,	0,1695,2397,5685,12662,17071
5	ENSMUSG00000039477	Tnrc18	protein_coding	142755335	142764507	2e-56	-	4	324,361,172,193,	0,4375,7654,8979
5	ENSMUSG00000039477	Tnrc18	protein_coding	142815205	142817662	6.3e-47	-	2	240,391,	0,2066
6	ENSMUSG00000009376	Met	protein_coding	17491268	17492319	1e-160	+	1	1051,	0
6	ENSMUSG00000061436	Hipk2	protein_coding	38729997	38736895	5e-79	-	3	45,208,197,	0,871,6701
6	ENSMUSG00000068587	Mgam	protein_coding	40768643	40769003	2e-22	+	1	360,	0
6	ENSMUSG00000029686	Cul1	protein_coding	47453995	47485174	1e-54	+	3	34,164,431,	0,324,30748
6	ENSMUSG00000030084	Plxna1	protein_coding	89357122	89362530	4e-58	-	2	596,124,	0,5284
6	ENSMUSG00000045095	Magi1	protein_coding	94283047	94283258	7.9e-11	-	1	211,	0
6	ENSMUSG00000001632	Brpf1	protein_coding	113318433	113319806	1e-24	+	3	288,324,139,	0,604,1234
6	ENSMUSG00000000441	Raf1	protein_coding	115618724	115619262	1e-107	-	1	538,	0
6	ENSMUSG00000045962	Wnk1	protein_coding	120036901	120038672	1e-238	-	1	1771,	0
6	ENSMUSG00000038346	Zfp384	protein_coding	125036436	125036795	2e-51	+	1	359,	0
6	ENSMUSG00000057666	Gapdh	protein_coding	125161804	125162164	1e-249	-	1	360,	0
6	ENSMUSG00000030201	Lrp6	protein_coding	134486573	134513233	1.3e-83	-	5	98,172,397,132,11,	0,19622,20712,24582,26649
6	ENSMUSG00000030201	Lrp6	protein_coding	134541588	134566905	1e-272	-	2	457,263,	0,25054
6	ENSMUSG00000030313	Dennd5b	protein_coding	149068065	149080814	1e-126	-	2	651,9,	0,12740
7	ENSMUSG00000035545	Leng8	protein_coding	4145367	4145637	2.2e-07	+	1	270,	0
7	ENSMUSG00000019254	Ppp1r12c	protein_coding	4481638	4482117	1e-142	-	1	479,	0
7	ENSMUSG00000051403	Ppp1r37	protein_coding	19561905	19562326	2.5e-27	-	1	421,	0
7	ENSMUSG00000057177	Gsk3a	protein_coding	25228825	25230017	5e-29	-	2	105,553,	0,639
7	ENSMUSG00000006307	Kmt2b	protein_coding	30583931	30584435	1e-14	-	2	265,155,	0,349
7	ENSMUSG00000066571	4931406P16Rik	protein_coding	34242339	34245260	4e-42	-	2	66,295,	0,2626
7	ENSMUSG00000066571	4931406P16Rik	protein_coding	34284694	34285534	1.6e-63	-	1	840,	0
7	ENSMUSG00000109511	Nup62	protein_coding	44816236	44828940	0	+	3	247,132,454,	0,2200,12250
7	ENSMUSG00000074141	Il4i1	protein_coding	44816386	44832731	1e-209	+	3	97,66,138,	0,15729,16207
7	ENSMUSG00000052512	Nav2	protein_coding	49452725	49453416	2.5e-34	+	1	691,	0
7	ENSMUSG00000030609	Aen	protein_coding	78898160	78900472	2.5e-44	+	3	12,329,19,	0,1210,2293
7	ENSMUSG00000030533	Unc45a	protein_coding	80325291	80325770	1e-303	-	1	479,	0
7	ENSMUSG00000041328	Pcf11	protein_coding	92644591	92646983	1.3e-31	-	4	186,36,93,166,	0,1398,1838,2226
7	ENSMUSG00000041328	Pcf11	protein_coding	92653244	92658082	2.5e-71	-	2	5,775,	0,4063
7	ENSMUSG00000030761	Myo7a	protein_coding	98051089	98051539	4e-26	-	1	450,	0
7	ENSMUSG00000044465	Fam160a2	protein_coding	105378939	105381154	2.1e-08	-	2	190,81,	0,2134
7	ENSMUSG00000044465	Fam160a2	protein_coding	105381970	105384429	7.9e-79	-	2	11,649,	0,1810
7	ENSMUSG00000044465	Fam160a2	protein_coding	105389463	105389883	1.6e-48	-	1	420,	0
7	ENSMUSG00000059263	Usp47	protein_coding	112092661	112093681	0	+	1	1020,	0
7	ENSMUSG00000030655	Smg1	protein_coding	118145423	118145980	1e-166	-	2	377,13,	0,544
7	ENSMUSG00000000131	Xpo6	protein_coding	126101714	126102285	1e-157	-	1	571,	0
7	ENSMUSG00000000131	Xpo6	protein_coding	126152767	126153158	1e-228	-	1	391,	0
7	ENSMUSG00000030733	Sh2b1	protein_coding	126472076	126472792	0	-	1	716,	0
7	ENSMUSG00000059981	Taok2	protein_coding	126882918	126884374	2.5e-13	-	2	41,469,	0,987
7	ENSMUSG00000030678	Maz	protein_coding	127022754	127023603	1.3e-27	-	2	414,122,	0,727
7	ENSMUSG00000101225	1700008J07Rik	antisense	127511919	127512246	3.2e-27	-	1	327,	0
7	ENSMUSG00000053877	Srcap	protein_coding	127511982	127512253	1.6e-24	+	1	271,	0
7	ENSMUSG00000053877	Srcap	protein_coding	127540886	127549225	1e-151	+	3	36,1466,86,	0,355,8253
7	ENSMUSG00000107023	Gm42715	protein_coding	127540887	127549228	1e-148	+	3	35,1466,89,	0,354,8252
7	ENSMUSG00000042308	Setd1a	protein_coding	127784038	127786324	1e-127	+	3	164,889,444,	0,809,1842
7	ENSMUSG00000030846	Tial1	protein_coding	128441987	128443972	6.3e-42	-	2	672,166,	0,1819
7	ENSMUSG00000030852	Tacc2	protein_coding	130764484	130764755	6e-10	+	1	271,	0
8	ENSMUSG00000002948	Map2k7	protein_coding	4245743	4246252	1e-272	+	1	509,	0
8	ENSMUSG00000031443	F7	protein_coding	13034849	13035629	1e-280	+	1	780,	0
8	ENSMUSG00000037656	Slc20a2	protein_coding	22506609	22535393	1e-213	+	2	45,375,	0,28409
8	ENSMUSG00000037656	Slc20a2	protein_coding	22565689	22568477	5.9e-10	+	2	9,231,	0,2557
8	ENSMUSG00000054823	Whsc1l1	protein_coding	25640666	25649589	0	+	3	659,72,49,	0,7774,8874
8	ENSMUSG00000037260	Hgsnat	protein_coding	25944512	25945108	6.3e-71	-	1	596,	0
8	ENSMUSG00000045636	Mtus1	protein_coding	40992832	40998924	0	-	4	801,98,117,155,	0,1715,5514,5937
8	ENSMUSG00000070047	Fat1	protein_coding	45040593	45041896	0	+	2	403,17,	0,1286
8	ENSMUSG00000031626	Sorbs2	protein_coding	45744181	45744392	1.3e-21	+	1	211,	0
8	ENSMUSG00000030465	Psd3	protein_coding	67690970	67691151	6.5e-09	-	1	181,	0
8	ENSMUSG00000030465	Psd3	protein_coding	67951835	67964351	0	-	3	44,393,1063,	0,8551,11453
8	ENSMUSG00000019428	Fkbp8	protein_coding	70527753	70528993	1.6e-41	+	3	83,190,178,	0,92,1062
8	ENSMUSG00000004677	Myo9b	protein_coding	71272743	71291085	2e-46	+	2	86,844,	0,17498
8	ENSMUSG00000031715	Smarca5	protein_coding	80709702	80710732	2.3e-08	-	2	64,176,	0,854
8	ENSMUSG00000074151	Nlrc5	protein_coding	94475725	94477162	2e-17	+	1	1437,	0
8	ENSMUSG00000074151	Nlrc5	protein_coding	94526075	94526345	3.6e-10	+	1	270,	0
8	ENSMUSG00000048310	Pskh1	protein_coding	105900440	105913625	1.6e-80	+	2	100,1006,	0,12179
8	ENSMUSG00000041308	Sntb2	protein_coding	107009808	107011705	0	+	2	157,414,	0,1483
8	ENSMUSG00000003847	Nfat5	protein_coding	107368379	107371333	1e-59	+	3	1172,242,176,	0,2038,2778
8	ENSMUSG00000061410	Zcchc14	protein_coding	121628608	121652333	5e-38	-	2	81,609,	0,23116
8	ENSMUSG00000025812	Pard3	protein_coding	127370334	127376766	1e-105	+	3	39,389,23,	0,1155,6409
9	ENSMUSG00000041444	Arhgap32	protein_coding	32255646	32256036	3.2e-13	+	1	390,	0
9	ENSMUSG00000037287	Tbcel	protein_coding	42442933	42444445	1e-13	-	2	142,39,	0,1473
9	ENSMUSG00000059495	Arhgef12	protein_coding	42965578	42966298	6.3e-83	-	1	720,	0
9	ENSMUSG00000059495	Arhgef12	protein_coding	42971291	42974580	9.99988867182683e-320	-	3	15,471,24,	0,703,3265
9	ENSMUSG00000002028	Kmt2a	protein_coding	44821583	44822244	3.2e-34	-	1	661,	0
9	ENSMUSG00000002028	Kmt2a	protein_coding	44826954	44830074	2.5e-41	-	4	5,107,194,25,	0,1829,2123,3095
9	ENSMUSG00000066687	Zbtb16	protein_coding	48656170	48656501	2e-16	-	1	331,	0
9	ENSMUSG00000066687	Zbtb16	protein_coding	48743545	48835945	0	-	3	16,1357,158,	0,88197,92242
9	ENSMUSG00000041268	Dmxl2	protein_coding	54400993	54401953	1e-168	-	1	960,	0
9	ENSMUSG00000041268	Dmxl2	protein_coding	54415453	54416472	1e-297	-	1	1019,	0
9	ENSMUSG00000041268	Dmxl2	protein_coding	54446444	54446774	1.6e-35	-	1	330,	0
9	ENSMUSG00000032244	Fem1b	protein_coding	62795478	62795898	1.6e-60	-	1	420,	0
9	ENSMUSG00000053641	Dennd4a	protein_coding	64894523	64897345	1.6e-60	+	2	6,1012,	0,1810
9	ENSMUSG00000038664	Herc1	protein_coding	66350509	66372513	1.6e-64	+	2	112,728,	0,21276
9	ENSMUSG00000034973	Dopey1	protein_coding	86506891	86507765	5e-12	+	2	9,262,	0,612
9	ENSMUSG00000032475	Nck1	protein_coding	100495286	100506796	9.99999999998465e-313	-	3	385,713,71,	0,1971,11439
9	ENSMUSG00000086296	D030055H07Rik	antisense	106157483	106158171	1.3e-29	+	1	688,	0
9	ENSMUSG00000040661	Rad54l2	protein_coding	106692123	106692334	3.2e-13	-	1	211,	0
9	ENSMUSG00000040325	Vprbp	protein_coding	106838208	106838628	1.3e-67	+	1	420,	0
9	ENSMUSG00000040325	Vprbp	protein_coding	106858278	106859087	1e-218	+	1	809,	0
9	ENSMUSG00000040325	Vprbp	protein_coding	106864598	106880333	1e-124	+	5	22,92,102,253,400,	0,414,999,9457,15335
9	ENSMUSG00000010048	Ifrd2	protein_coding	107589926	107590417	5e-17	+	3	96,85,120,	0,182,371
9	ENSMUSG00000032479	Map4	protein_coding	110034464	110037391	1e-150	+	3	1042,114,104,	0,2277,2823
9	ENSMUSG00000032479	Map4	protein_coding	110082815	110083055	1e-14	+	1	240,	0
9	ENSMUSG00000036057	Ptpn23	protein_coding	110386954	110389017	1e-161	-	3	1697,180,6,	0,1786,2057
9	ENSMUSG00000044037	Als2cl	protein_coding	110898109	110900381	1e-164	+	2	36,1966,	0,306
9	ENSMUSG00000032525	Nktr	protein_coding	121749139	121749590	1e-27	+	1	451,	0
9	ENSMUSG00000047036	Zfp445	protein_coding	122861828	122862128	1e-107	-	1	300,	0
X	ENSMUSG00000031010	Usp9x	protein_coding	13156012	13156733	0	+	1	721,	0
X	ENSMUSG00000001127	Araf	protein_coding	20859980	20860400	4e-39	+	1	420,	0
X	ENSMUSG00000025860	Xiap	protein_coding	42098836	42104801	1.3e-16	+	4	46,43,201,11,	0,1000,3159,5954
X	ENSMUSG00000031386	Hcfc1	protein_coding	73955072	73955484	2e-36	-	2	301,30,	0,382
X	ENSMUSG00000034160	Ogt	protein_coding	101678948	101682676	1e-201	+	3	13,124,521,	0,275,3207
X	ENSMUSG00000034160	Ogt	protein_coding	101682765	101683125	6.3e-11	+	1	360,	0
